# Excess prenatal folic acid supplementation alters cortical gene expression networks and electrophysiology

**DOI:** 10.1101/2025.05.07.652681

**Authors:** Viktoria Haghani, Sara Mohsen Ali, Noemi Cannizzaro, Mandar M. Patil, Paula DM. Sullivan, Ammara Rehamn, Ralph Green, Roy Ben-Shalom, Janine M. LaSalle, Konstantinos Zarbalis

**Author notes:** Corresponding authors, email, phone number.

## Abstract

Folate is crucial for various biological processes, with deficiencies during pregnancy being linked to increased risk for neural tube defects and neurodevelopmental disorders. As a proactive measure, folic acid fortification in foods has been mandated in many countries, in addition to dietary supplementation recommendations during pregnancy. However, the risks of excess prenatal folic acid supply have yet to be fully understood. To better appreciate *in utero* molecular changes in mouse brain exposed to 5-fold folic acid excess over normal supplementation, we investigated the transcriptome and methylome for alterations in gene networks. RNA-seq analysis of cerebral cortex collected at birth, revealed significant expression differences in 646 genes with major roles in protein translation. Whole genome bisulfite sequencing revealed 910 significantly differentially methylated regions with functions enriched in glutamatergic synapse and glutathione pathways. To explore the physiological consequences of excess prenatal folic acid exposure, we applied high-density microelectrode arrays to record network-level firing patterns of dissociated cortical neurons. Folic acid excess-derived cortical neurons exhibited significantly altered network activity, characterized by reduced burst amplitude and increased burst frequency, indicating compromised network synchronization.

These functional deficits align with the observed molecular alterations in glutamatergic synapse pathways, underscoring the potential for excess prenatal folic acid exposure to disrupt developing metabolic and neurological pathways.
