## Supplementary Table 3 for "Excess prenatal folic acid supplementation alters cortical gene expression networks and electrophysiology"

### Sheet: Sheet 1
Control Female vs. FAE Female Downregulated	Control Female vs. FAE Female Upregulated	Control vs. FAE Downregulated	Control vs. FAE Upregulated	Control Female vs. FAE Female Downregulated & Control vs. FAE Downregulated	Control Female vs. FAE Female Upregulated & Control vs. FAE Upregulated
Hddc2	Irf3	Hddc2	Narf	Hddc2	Irf3
Rpl13	Klc4	C1d	Fer	Rpl13	Klc4
Ssr4	Gys1	Rpl13	Itga5	Ssr4	Gys1
Fkbp7	Tfcp2	Txnrd3	Ube2c	Fkbp7	Tfcp2
Cstb	Mettl16	Pfdn5	Npepps	Cstb	Mettl16
Rps25	Trpv2	Vsig2	Spag5	Rps25	Trpv2
Pigyl	Rmnd1	Ssr4	Ppm1j	Pigyl	Rmnd1
Mrps18c	Apaf1	Ndufa11	Timmdc1	Mrps18c	Apaf1
Acsl1	Top2a	Use1	Prkar2b	Acsl1	Top2a
Rwdd1	Acly	Uck1	Irf3	Rwdd1	Acly
Hint1	Dpf3	Med6	Ddr1	Hint1	Dpf3
Rps27a	Tert	Naa20	Klc4	Rps27a	Tert
Mrps24	Msh2	Fkbp7	Gys1	Mrps24	Msh2
Supt4a	Epb41l4a	Mrpl2	Hif3a	Supt4a	Epb41l4a
Znhit3	Spry4	Nosip	Hnrnpa2b1	Znhit3	Spry4
Cacng1	Fam111a	Bax	Cbfa2t3	Med31	Slc39a10
Med31	Slc39a10	Polr2e	Rad51c	Erh	Itga4
Erh	Itga4	Cstb	Pou2f2	Cetn3	Dnaaf9
Cetn3	Dnaaf9	Slc30a4	Tfcp2	Btf3	Ift80
Btf3	Ift80	Tmem147	Zmynd10	Cep20	Acp6
Cep20	Sh3d19	Eif1b	Rdm1	Ndufb4	Slc4a2
Ndufb4	Acp6	Fance	Mettl16	Spdef	Cald1
Spdef	Slc4a2	Arpc5	Tjap1	Fth1	Vasp
Fth1	Cald1	Rps18	Tmem175	Hhex	Gpt2
Hhex	Vasp	Rps15a	Cad	Taf5	Nedd4
Taf5	Gpt2	Srp14	Pdzd11	Rps24	Gorasp1
Rps24	Nedd4	Tor2a	Mmp9	Maip1	Exd2
Maip1	Gorasp1	Rps25	Trpv2	Smim27	Rpgrip1l
Smim27	Exd2	Tsacc	Trip10	Yrdc	Rbm4b
Yrdc	Rpgrip1l	Pigyl	Rmnd1	Mtf1	Kcnk10
Mtf1	Rbm4b	Elof1	Cep57l1	Ndufa4	Flvcr2
Dffb	Kcnk10	Rnf166	P4ha1	Irak1bp1	Mfsd12
Ndufa4	Flvcr2	Ift27	Tmpo	1110059G10Rik	Fn3krp
Tex29	Mfsd12	Mrps18c	Apaf1	Gtf2a2	Tdrkh
Irak1bp1	Fn3krp	Kctd2	Unc5b	Brk1	Spice1
1110059G10Rik	Tdrkh	Psmb6	Slc16a7	Lsm3	Ackr2
Gtf2a2	Spice1	Atox1	Grb10	Mad2l1bp	Ifit2
Brk1	Ackr2	Acsl1	Mdm1	Prr7	Tnrc6b
Lsm3	Ifit2	Ubxn6	Tektip1	Nudt19	Gigyf2
Mad2l1bp	Tnrc6b	Polr2i	Stk10	Pkig	Gpatch11
Prr7	Gigyf2	Rwdd1	Xpo1	Wdr38	Pgpep1
Nudt19	Gpatch11	Plek	Xbp1	Commd2	Tyw1
Pkig	Pgpep1	Ndufs7	Fam114a2	Sf3b6	Pign
Wdr38	Tyw1	Snrpd3	Stxbp4	Rps16	Fam136a
Commd2	Pign	Hint1	Nbas	Rpl10a	Fbh1
Sf3b6	Fam136a	Arf5	Nherf1	Fdxacb1	Gtf2i
Rps16	Fbh1	Rps27a	Tmem107	Rpl12	Dzip3
Rpl10a	Gtf2i	Mrps24	Top2a	Mettl22	D2hgdh
Fdxacb1	Dzip3	Supt4a	Acly	Polr2j	Ccdc82
Rpl12	Rimbp3	Mrpl22	Pygl	Mrps28	Slc2a4rg-ps
Mettl22	D2hgdh	Znhit3	Dpf3	Rps19	Gm49668
Polr2j	Ccdc82	Nt5c	Fam161b	Selenow
Mrps28	Slc2a4rg-ps	Med31	Abcd4	Tbca
Rps19	Gm49668	Psma6	Tert	Rbm7
Selenow		Sgpp1	Trappc13	Klhl15
Tbca		Erh	Ktn1	Zfp956
Rbm7		Atp5mj	Col2a1	Zfp560
Klhl15		Ggps1	Dubr	Zfp787
Zfp956		Cetn3	Sdf2l1	Gm9828
Zfp560		Med10	Racgap1	Rps23
Zfp787		Lpcat1	Slc4a8	Snrpg
Gm9828		Btf3	Igf2r	Bloc1s2
Rps23		Ndufs4	Vegfa	Rpl32
Rlf		Dph3	Srbd1	Rpl36
Snrpg		Spcs1	Msh2	Deaf1
Bloc1s2		Mrpl57	Jpt2	Rpl35a
Rpl32		Eif3e	Epb41l4a	Rps12
Rpl36		Ndufb9	Spry4	Rpl34
Deaf1		Ppp1r1a	Cep192	Rpl17
Rpl35a		Maf1	Pcyox1l	Rpl35
Rps12		Cep20	Fads2	Rpl27
Rpl34		Ndufb4	Scd2	Chrac1
Rpl17		Eaf2	Katnal2	Urm1
Rpl35		Cox14	Tmem80	Cdk7
Rpl27		Ndufa5	D3Ertd751e	Chchd2
Chrac1		Il15ra	Pdia4	Nicol1
Urm1		Pigx	Slc39a10	Ndufb6
Cdk7		Cript	Bcs1l	Zfp777
Chchd2		Spdef	Ppm1f	Atp5mk
Nicol1		Rps14	Dnajb2	Gm57857
Ndufb6		Fth1	Ccdc93	Cops9
Zfp777		Ms4a6b	Rgs5	Zfas1
Atp5mk		Otub1	Itga4	1110065P20Rik
Gm57857		Eif1ad	Lrp2	Sec61g
Cops9		Banf1	Itga6	Zfp335os
Zfas1		Fibp	Dnaaf9	Rps13
1110065P20Rik		Drap1	Knstrn	Rpl41
Sec61g		Hhex	Tpx2	Ptrhd1
Bambi-ps1		Taf5	Stx16	B430218F22Rik
Rpl13-ps1		Rps24	Zgpat	Gm28529
Zfp335os		Atp5f1c	Acss2	Dcst2
B230216N24Rik		Rpl14	Ttc14	Lnp1
Rps13		Get4	Ift80	Gm45453
Rpl41		Eef1b2	Prpf38b	Snhg10
Ptrhd1		Maip1	Slc27a3	Shld3
B430218F22Rik		Sumo1	Ints3	Lin54
Gm28529		Rev1	Col11a1	2810001A02Rik
Dcst2		Lypd6b	Tbck	Gm56828
Lnp1		Fcna	Fubp1	Gm56531
Gm45453		Timm10	Acp6	Gm55094
Snhg10		Clp1	Gpr89
Shld3		Eif3m	Tacr3
Lin54		Itpka	Ubxn2b
2810001A02Rik		Gnb4	Anp32b
Gm56828		Pdcd10	Erp44
Gm56531		Jtb	Invs
Gm55094		Tdo2	Ago3
		Rps3a1	Slc4a2
		Ctsk	Pex10
		Rps20	Kntc1
		Smim27	Flt1
		Magoh	Rbm28
		Akr1a1	Cald1
		Zbtb8a	Tra2a
		Yrdc	Abcc9
		Mtf1	Vasp
		Rpl22	Rab30
		Cdk5	Cln3
		Cort	Mki67
		Mrpl20	LTO1
		Pgam5	Nadsyn1
		Triap1	Nsdhl
		Ndufa4	Cenpu
		Mepce	Nek1
		Nt5c3	Gpt2
		Malsu1	Mre11a
		Cnbp	Dbndd1
		Lmo3	Hyou1
		Cand2	Nedd4
		Tyrobp	Ccnb2
		Sh3gl3	Phip
		Kctd13	Kif23
		Rps3	Gorasp1
		Cox6a2	Atp2c1
		Lamtor1	Exd2
		Ndufb11	Stk36
		Rbm3	Rpgrip1l
		Cox7b	Prrg3
		Orc6	Pank1
		Ccl17	Rbm4b
		Mvb12a	Kcnk10
		Cox4i1	Flvcr2
		Nip7	Mfsd12
		Ccsap	Ankrd27
		Icam5	Fam151a
		Irak1bp1	Dhx57
		Arpp21	Ints6
		1110059G10Rik	Abca7
		Asprv1	Ddx11
		Gtf2a2	Plxnb2
		Chmp2a	Proser3
		Brk1	Phkb
		Lsm3	Aifm1
		Mad2l1bp	Zdhhc9
		Prr7	Pml
		Nudt19	Asap3
		Lsm7	Ss18
		Pkig	Clic4
		Wdr38	Letm2
		Mettl25	Slc18b1
		Calm2	Klf10
		Commd2	N4bp2
		Cdc42ep3	Rcor1
		Mgat4b	Rmi2
		Cuedc2	Igsf9
		Rps27l	Pde4dip
		Mrpl41	Pdzk1
		C1qc	Txnip
		Map4k1	Egr1
		Sf3b6	Tmco3
		Rps16	Pold1
		Mcrs1	Itpkb
		Rpl10a	Rccd1
		Fam76b	Prc1
		Fdxacb1	Fn3krp
		Fau	Pomt1
		BC028528	Rnf122
		Ensa	Cpeb3
		Atp5mg	Gsap
		Bud31	Stat2
		Agbl3	Bub1b
		Rpl12	Pclaf
		Timm8b	Zfhx2
		Adrm1	Fbxw4
		Mettl22	Elovl6
		Wdr45	Chd7
		Mrpl12	Tdrkh
		Polr2j	Rnpep
		Trub2	Mfsd9
		Alkbh3	Rassf4
		Mrps28	Hps4
		Cblc	Rbm45
		Snrpd2	Dhx29
		Rps19	Fam227a
		Shld2	Dnai3
		Selenow	Spice1
		Vcf1	Ackr2
		Ndufa7	Hjurp
		Tbca	Ifit2
		Rbm7	Mtmr11
		Snai1	Onecut2
		Tmem11	Vps13a
		Klhl15	Ankle1
		Kcnj4	C2cd3
		Sptssa	Rnf152
		Acp1	Tnrc6b
		Smim7	Gigyf2
		Cnrip1	Mlec
		Uqcrq	Lix1l
		Rpl18a	Shisa3
		Cirbp	Gpatch11
		Zfp956	Ccdc157
		Sys1	Mest
		Zfp560	Ggcx
		Rpl37a	Ddx17
		Zfp787	Pgpep1
		Emc6	Tyw1
		Paxx	Lig1
		Bola2	Pign
		Bri3	Zfp663
		Ino80c	Cep162
		Tyw5	Chd6
		Tob2	Dph6
		Gm9828	Mettl15
		Sephs2	Nsd2
		Rps23	Fam136a
		Micos13	Ankrd29
		Atp5me	Septin11
		Garin5a	Dhcr7
		Fbl-ps2	Fbh1
		BC004004	Gtf2i
		Junb	Mdc1
		Tusc1	2700097O09Rik
		Vmac	Zfp512
		Gabra5	Kdr
		Rbm3os	Ccdc177
		Zkscan5	Sema3e
		A430033K04Rik	Dzip3
		Gm11696	Phactr4
		Tatdn2	Rnf213
		Snrpg	Zfp827
		Bloc1s2	Zfp946
		Rpl32	Armc2
		Rpl36	Nt5dc2
		Txndc9	Cfap44
		Rpl30	Zhx2
		Deaf1	Slc39a2
		Rpl18	Xlr3b
		Rpl11	Prob1
		Uqcr10	D2hgdh
		Nkapd1	Pgap1
		Ppih	8030451A03Rik
		Rpl35a	Tufm
		H3f3a	Gm15441
		Rpl26	Arrdc3
		Rps12	5830417I10Rik
		Rpl34	Ccdc82
		Rpl17	Gm11583
		Itgb1bp1	Slc2a4rg-ps
		Borcs7	AA387200
		2310039H08Rik	Mir503hg
		Cebpzos	Hmgcs1
		Ufc1	Gm37206
		Rpl35	Gm37499
		Manbal	Gm9403
		Syt10	2510016D11Rik
		Rpl27	Gm42547
		Rps15	1700126G02Rik
		Sp3os	Gm44560
		Chchd1	Gm45847
		Uqcrh	Gm47483
		Pym1	Gm48682
		Pde6h	Gm48342
		Rplp0	Gm49668
		Chrac1	Gm50240
		Psma5	Gm57315
		Urm1	6720407P12Rik
		Cdk7	Gm57184
		Gm10275	Gm56433
		Psmb3
		Chchd2
		Nicol1
		Ndufb6
		Psmg4
		Zfp777
		Atp5mk
		Cpa2
		B3gat3
		Gm10357
		Gm57857
		Cops9
		Hspe1
		Ggh
		Mlycd
		Zfas1
		Znhit2
		1110065P20Rik
		Tm2d3
		Tomm5
		Gm14326
		Sec61g
		Ifi27l2a
		Rpl39
		C920021L13Rik
		Gm13331
		Rpl17-ps10
		Gm16066
		Zfp335os
		Gm4285
		Gt(ROSA)26Sor
		1700047K16Rik
		Fcor
		Snrpe
		Rps13
		Gm17300
		Tma7
		BC051226
		Rpl41
		Ptrhd1
		Zfp433
		1600020E01Rik
		1500026H17Rik
		B430218F22Rik
		B230322F03Rik
		Gm26592
		Gm17750
		Gm17969
		Gm8292
		Gm28529
		9430092D12Rik
		9430053O09Rik
		Gm38300
		Gm6204
		Ncbp2as2
		Gm4045
		Gm32031
		Dcst2
		Lnp1
		Gm45453
		Smim36
		Gpx4-ps2
		Gm30934
		Gm48045
		Gm32687
		Gm32151
		Snhg10
		Ndufb1
		Gm6421
		D730044K07Rik
		Pdxp
		Magef1
		Tmem223
		Shld3
		Lin54
		Fam120aos
		2810001A02Rik
		Gm56828
		4930500G05Rik
		Gm56915
		Gm57353
		Gm56531
		BB187676
		Gm56658
		Gm36629
		Gm56670
		Gm17586
		Gm55094
